# Applying Artificial Intelligence to Identify Common Targets for Treatment of Asthma, Eczema, and Food Allergy

**DOI:** 10.1101/2023.06.29.547141

**Authors:** Bonnie Hei Man Liu, Andre Rayner, Andrew R. Mendelsohn, Anastasia Shneyderman, Michelle Chen, Frank W. Pun

## Abstract

Allergic disorders are common diseases marked by the abnormal immune response towards foreign antigens that are not pathogens. Often patients with food allergy also suffer from asthma and eczema. Given the similarities of these diseases and a shortage of effective treatments, developing novel therapeutics against common targets of multiple allergies would offer an efficient and cost-effective treatment for patients. Herein, we employed the artificial intelligence-driven target discovery platform, PandaOmics, to identify common targets for treating asthma, eczema, and food allergy. Thirty-two case-control comparisons were generated from 15, 11, and 6 transcriptomics datasets related to asthma (558 cases, 315 controls), eczema (441 cases, 371 controls), and food allergy (208 cases, 106 controls) respectively, and allocated into three meta-analyses for target identification. Top-100 high-confidence targets and Top-100 novel targets were prioritized by PandaOmics for each allergic disease. Six common high-confidence targets (i.e., *IL4R*, *IL5*, *JAK1*, *JAK2*, *JAK3*, and *NR3C1*) across all three allergic diseases have approved drugs for treating asthma and eczema. Based on the targets’ dysregulated expression profiles and their mechanism of action in allergic diseases, three potential therapeutic targets were proposed. *IL5* was selected as a high-confidence target due to its strong involvement in allergies. *PTAFR* was identified for drug repurposing, while *RNF19B* was selected as a novel target for therapeutic innovation. Analysis of the dysregulated pathways commonly identified across asthma, eczema, and food allergy revealed the well-characterized disease signature and novel biological processes that may underlie the pathophysiology of allergies. Altogether, our study dissects the shared pathophysiology of allergic disorders and reveals the power of artificial intelligence in the exploration of novel therapeutic targets.
