## Supplementary Table 1-4 for "Applying Artificial Intelligence to Identify Common Targets for Treatment of Asthma, Eczema, and Food Allergy"

### Sheet: S1 Table
S1 Table. Dysregulated pathways in asthma, eczema, and food allergy groups.
Pathway	Pathway ID	Direction	Cluster ID	Biological process	Asthma	Eczema	Food allergy	avepct	V1	V2	V3	V4	V5	V6
EML4 and NUDC in mitotic spindle formation	R-HSA-9648025	activated	55	Cell Cycle	0.666667	1	0.833333	0.833333	R-HSA-1640170	R-HSA-69278	R-HSA-68886	R-HSA-68877
G2/M Checkpoints	R-HSA-69481	activated	57	Cell Cycle	0.666667	1	0.833333	0.833333	R-HSA-1640170	R-HSA-69620
Mitotic Metaphase and Anaphase	R-HSA-2555396	activated	56	Cell Cycle	0.666667	1	0.666667	0.777778	R-HSA-1640170	R-HSA-69278	R-HSA-68886
Cell Cycle Checkpoints	R-HSA-69620	activated	58	Cell Cycle	0.666667	1	0.666667	0.777778	R-HSA-1640170
Separation of Sister Chromatids	R-HSA-2467813	activated	53	Cell Cycle	0.6	1	0.666667	0.755556	R-HSA-1640170	R-HSA-69278	R-HSA-68886	R-HSA-2555396	R-HSA-68882
Macroautophagy	R-HSA-1632852	inhibited	130	Autophagy	0.733333	1	0.666667	0.8	R-HSA-9612973
Adherens junctions interactions	R-HSA-418990	inhibited	23	Cell-Cell communication	0.733333	0.636364	0.833333	0.734343	R-HSA-1500931	R-HSA-446728	R-HSA-421270
Mitotic Anaphase	R-HSA-68882	activated	54	Cell Cycle	0.6	1	0.666667	0.755556	R-HSA-1640170	R-HSA-69278	R-HSA-68886	R-HSA-2555396
The role of GTSE1 in G2/M progression after G2 checkpoint	R-HSA-8852276	activated	52	Cell Cycle	0.533333	1	0.666667	0.733333	R-HSA-1640170	R-HSA-69278	R-HSA-453274	R-HSA-69275
Cell-cell junction organization	R-HSA-421270	inhibited	25	Cell-Cell communication	0.666667	0.636364	0.833333	0.712121	R-HSA-1500931	R-HSA-446728
Meiotic recombination	R-HSA-912446	activated	22	Cell Cycle, Reproduction	0.6	1	0.833333	0.811111	R-HSA-1474165	R-HSA-1500620
Regulation of gene expression in beta cells	R-HSA-210745	inhibited	10	Developmental Biology	0.666667	1	0.666667	0.777778	R-HSA-1266738	R-HSA-186712
Interaction between L1 and Ankyrins	R-HSA-445095	inhibited	12	Developmental Biology	0.8	0.909091	0.666667	0.791919	R-HSA-1266738	R-HSA-9675108	R-HSA-422475	R-HSA-373760
Cell-extracellular matrix interactions	R-HSA-446353	activated	24	Cell-Cell communication	0.533333	0.727273	0.833333	0.69798	R-HSA-1500931	R-HSA-446728
Signaling by ROBO receptors	R-HSA-376176	inhibited	13	Developmental Biology	0.666667	0.636364	0.666667	0.656566	R-HSA-1266738	R-HSA-9675108	R-HSA-422475
Regulation of beta-cell development	R-HSA-186712	inhibited	15	Developmental Biology	0.733333	0.818182	0.666667	0.739394	R-HSA-1266738
Formation of Senescence-Associated Heterochromatin Foci (SAHF)	R-HSA-2559584	activated	124	Cellular responses to external stimuli	0.533333	0.818182	0.833333	0.728283	R-HSA-8953897	R-HSA-2262752	R-HSA-2559583	R-HSA-2559586
Attenuation phase	R-HSA-3371568	activated	125	Cellular responses to external stimuli	0.533333	0.909091	0.666667	0.70303	R-HSA-8953897	R-HSA-2262752	R-HSA-3371556	R-HSA-3371571
HSF1-dependent transactivation	R-HSA-3371571	activated	126	Cellular responses to external stimuli	0.533333	0.909091	0.666667	0.70303	R-HSA-8953897	R-HSA-2262752	R-HSA-3371556
Cellular response to heat stress	R-HSA-3371556	activated	128	Cellular responses to external stimuli	0.533333	0.909091	0.666667	0.70303	R-HSA-8953897	R-HSA-2262752
BMAL1:CLOCK,NPAS2 activates circadian gene expression	R-HSA-1368108	activated	97	Circadian Clock	0.666667	0.818182	0.833333	0.772727	R-HSA-400253
Transcriptional regulation of granulopoiesis	R-HSA-9616222	activated	14	Developmental Biology	0.866667	0.909091	0.666667	0.814141	R-HSA-1266738
Myogenesis	R-HSA-525793	inhibited	16	Developmental Biology	0.933333	0.636364	0.833333	0.80101	R-HSA-1266738
Formation of the cornified envelope	R-HSA-6809371	activated	11	Developmental Biology	0.666667	1	0.666667	0.777778	R-HSA-1266738	R-HSA-6805567
Constitutive Signaling by NOTCH1 PEST Domain Mutants	R-HSA-2644606	inhibited	61	Disease	0.866667	1	0.666667	0.844444	R-HSA-1643685	R-HSA-5663202	R-HSA-2644603	R-HSA-2644602
Constitutive Signaling by NOTCH1 HD+PEST Domain Mutants	R-HSA-2894862	inhibited	62	Disease	0.8	1	0.666667	0.822222	R-HSA-1643685	R-HSA-5663202	R-HSA-2644603	R-HSA-2894858
Signaling by NOTCH1 PEST Domain Mutants in Cancer	R-HSA-2644602	inhibited	63	Disease	0.866667	1	0.666667	0.844444	R-HSA-1643685	R-HSA-5663202	R-HSA-2644603
Defective CFTR causes cystic fibrosis	R-HSA-5678895	activated	59	Disease	0.533333	1	0.666667	0.733333	R-HSA-1643685	R-HSA-5619115	R-HSA-5619084
ABC transporter disorders	R-HSA-5619084	activated	60	Disease	0.533333	1	0.666667	0.733333	R-HSA-1643685	R-HSA-5619115
NS1 Mediated Effects on Host Pathways	R-HSA-168276	activated	66	Disease	0.533333	1	0.666667	0.733333	R-HSA-1643685	R-HSA-5663205	R-HSA-168255
Disorders of transmembrane transporters	R-HSA-5619115	activated	68	Disease	0.533333	1	0.666667	0.733333	R-HSA-1643685
Signaling by NOTCH1 HD+PEST Domain Mutants in Cancer	R-HSA-2894858	inhibited	64	Disease	0.8	1	0.666667	0.822222	R-HSA-1643685	R-HSA-5663202	R-HSA-2644603
PI3K/AKT Signaling in Cancer	R-HSA-2219528	activated	65	Disease	0.666667	0.818182	0.666667	0.717172	R-HSA-1643685	R-HSA-5663202
Leishmania infection	R-HSA-9658195	activated	67	Disease	0.533333	0.909091	0.666667	0.70303	R-HSA-1643685	R-HSA-5663205
Transcriptional Regulation by TP53	R-HSA-3700989	inhibited	112	Gene expression (Transcription)	0.866667	0.727273	0.666667	0.753535	R-HSA-74160	R-HSA-73857	R-HSA-212436
Processing of DNA double-strand break ends	R-HSA-5693607	activated	107	DNA Repair	0.6	1	0.666667	0.755556	R-HSA-73894	R-HSA-5693532	R-HSA-5693538	R-HSA-5693567
TP53 Regulates Transcription of Cell Cycle Genes	R-HSA-6791312	activated	110	Gene expression (Transcription)	0.6	1	1	0.866667	R-HSA-74160	R-HSA-73857	R-HSA-212436	R-HSA-3700989
TP53 Regulates Transcription of Genes Involved in G2 Cell Cycle Arrest	R-HSA-6804114	activated	109	Gene expression (Transcription)	0.666667	1	0.833333	0.833333	R-HSA-74160	R-HSA-73857	R-HSA-212436	R-HSA-3700989	R-HSA-6791312
RNA Polymerase III Transcription Initiation From Type 1 Promoter	R-HSA-76061	activated	115	Gene expression (Transcription)	0.6	1	0.666667	0.755556	R-HSA-74160	R-HSA-74158	R-HSA-76046
RNA Polymerase III Transcription Initiation From Type 2 Promoter	R-HSA-76066	activated	116	Gene expression (Transcription)	0.6	1	0.666667	0.755556	R-HSA-74160	R-HSA-74158	R-HSA-76046
RNA Polymerase III Chain Elongation	R-HSA-73780	activated	118	Gene expression (Transcription)	0.6	1	0.666667	0.755556	R-HSA-74160	R-HSA-74158
RNA Polymerase III Transcription Termination	R-HSA-73980	activated	119	Gene expression (Transcription)	0.6	1	0.666667	0.755556	R-HSA-74160	R-HSA-74158
RNA Polymerase III Abortive And Retractive Initiation	R-HSA-749476	activated	120	Gene expression (Transcription)	0.6	1	0.666667	0.755556	R-HSA-74160	R-HSA-74158
RNA Polymerase III Transcription Initiation	R-HSA-76046	activated	121	Gene expression (Transcription)	0.6	1	0.666667	0.755556	R-HSA-74160	R-HSA-74158
RNA Polymerase III Transcription	R-HSA-74158	activated	122	Gene expression (Transcription)	0.6	1	0.666667	0.755556	R-HSA-74160
Negative feedback regulation of MAPK pathway	R-HSA-5674499	inhibited	32	Immune System, Signal Transduction	0.533333	0.636364	0.666667	0.612121	R-HSA-162582	R-HSA-5683057	R-HSA-5684996	R-HSA-5673001	R-HSA-5675221
RNA Polymerase III Transcription Initiation From Type 3 Promoter	R-HSA-76071	activated	117	Gene expression (Transcription)	0.533333	1	0.666667	0.733333	R-HSA-74160	R-HSA-74158	R-HSA-76046
Regulation of localization of FOXO transcription factors	R-HSA-9614399	activated	111	Gene expression (Transcription)	0.733333	0.636364	0.666667	0.678788	R-HSA-74160	R-HSA-73857	R-HSA-212436	R-HSA-9614085
Amyloid fiber formation	R-HSA-977225	inhibited	95	Metabolism of proteins	0.733333	0.727273	0.666667	0.709091	R-HSA-392499
Phase 0 - rapid depolarisation	R-HSA-5576892	inhibited	96	Muscle contraction	0.666667	0.818182	0.666667	0.717172	R-HSA-397014	R-HSA-5576891
Glutamate Neurotransmitter Release Cycle	R-HSA-210500	inhibited	6	Neuronal System	0.8	0.818182	0.666667	0.761616	R-HSA-112316	R-HSA-112315	R-HSA-112310
PRC2 methylates histones and DNA	R-HSA-212300	activated	108	Gene expression (Transcription)	0.8	0.545455	0.666667	0.670707	R-HSA-74160	R-HSA-212165
RNA Polymerase I Promoter Clearance	R-HSA-73854	activated	114	Gene expression (Transcription)	0.666667	0.636364	0.666667	0.656566	R-HSA-74160	R-HSA-73864
RNA Polymerase I Transcription Initiation	R-HSA-73762	activated	113	Gene expression (Transcription)	0.533333	0.727273	0.666667	0.642424	R-HSA-74160	R-HSA-73864	R-HSA-73854
Basigin interactions	R-HSA-210991	activated	1	Hemostasis	0.6	1	1	0.866667	R-HSA-109582	R-HSA-202733
ADP signalling through P2Y purinoceptor 1	R-HSA-418592	activated	2	Hemostasis	0.533333	1	0.833333	0.788889	R-HSA-109582	R-HSA-76002	R-HSA-392518
Factors involved in megakaryocyte development and platelet production	R-HSA-983231	activated	5	Hemostasis	0.533333	1	0.833333	0.788889	R-HSA-109582
Cell surface interactions at the vascular wall	R-HSA-202733	activated	3	Hemostasis	0.533333	0.909091	0.833333	0.758586	R-HSA-109582
Platelet homeostasis	R-HSA-418346	activated	4	Hemostasis	0.6	0.909091	0.666667	0.725253	R-HSA-109582
TRIF-mediated programmed cell death	R-HSA-2562578	activated	76	Immune System	0.6	1	0.833333	0.811111	R-HSA-168256	R-HSA-168249	R-HSA-168898	R-HSA-166016	R-HSA-166166	R-HSA-937061
Acetylcholine Neurotransmitter Release Cycle	R-HSA-264642	inhibited	7	Neuronal System	0.8	0.545455	0.666667	0.670707	R-HSA-112316	R-HSA-112315	R-HSA-112310
Intraflagellar transport	R-HSA-5620924	inhibited	84	Organelle biogenesis and maintenance	0.6	0.909091	0.666667	0.725253	R-HSA-1852241	R-HSA-5617833
Signaling by NOTCH1	R-HSA-1980143	inhibited	26	Signal Transduction	0.866667	0.818182	0.666667	0.783838	R-HSA-162582	R-HSA-157118
Degradation of beta-catenin by the destruction complex	R-HSA-195253	inhibited	27	Signal Transduction	0.666667	0.636364	0.833333	0.712121	R-HSA-162582	R-HSA-195721
TRAF6 mediated NF-kB activation	R-HSA-933542	activated	78	Immune System	0.533333	1	0.833333	0.788889	R-HSA-168256	R-HSA-168249	R-HSA-168928
NOD1/2 Signaling Pathway	R-HSA-168638	activated	73	Immune System	0.666667	1	0.666667	0.777778	R-HSA-168256	R-HSA-168249	R-HSA-168643
Interferon alpha/beta signaling	R-HSA-909733	activated	70	Immune System	0.6	1	0.666667	0.755556	R-HSA-168256	R-HSA-1280215	R-HSA-913531
Interferon Signaling	R-HSA-913531	activated	71	Immune System	0.6	1	0.666667	0.755556	R-HSA-168256	R-HSA-1280215
Nucleotide-binding domain, leucine rich repeat containing receptor (NLR) signaling pathways	R-HSA-168643	activated	79	Immune System	0.6	1	0.666667	0.755556	R-HSA-168256	R-HSA-168249
CTLA4 inhibitory signaling	R-HSA-389513	activated	72	Immune System	0.533333	1	0.666667	0.733333	R-HSA-168256	R-HSA-1280218	R-HSA-388841
TAK1 activates NFkB by phosphorylation and activation of IKKs complex	R-HSA-445989	activated	75	Immune System	0.533333	1	0.666667	0.733333	R-HSA-168256	R-HSA-168249	R-HSA-168898	R-HSA-166016	R-HSA-166058
TRAF6 mediated IRF7 activation in TLR7/8 or 9 signaling	R-HSA-975110	activated	77	Immune System	0.533333	1	0.666667	0.733333	R-HSA-168256	R-HSA-168249	R-HSA-168898	R-HSA-168138	R-HSA-975155
Neutrophil degranulation	R-HSA-6798695	activated	81	Immune System	0.533333	1	0.666667	0.733333	R-HSA-168256	R-HSA-168249
Innate Immune System	R-HSA-168249	activated	82	Immune System	0.533333	1	0.666667	0.733333	R-HSA-168256
Interleukin-9 signaling	R-HSA-8985947	activated	69	Immune System	0.533333	0.909091	0.666667	0.70303	R-HSA-168256	R-HSA-1280215	R-HSA-449147	R-HSA-451927
Inflammasomes	R-HSA-622312	activated	74	Immune System	0.533333	0.909091	0.666667	0.70303	R-HSA-168256	R-HSA-168249	R-HSA-168643
DDX58/IFIH1-mediated induction of interferon-alpha/beta	R-HSA-168928	activated	80	Immune System	0.533333	0.909091	0.666667	0.70303	R-HSA-168256	R-HSA-168249
Fatty Acids bound to GPR40 (FFAR1) regulate insulin secretion	R-HSA-434316	activated	17	Metabolism	0.6	1	0.833333	0.811111	R-HSA-1430728	R-HSA-163685	R-HSA-422356	R-HSA-400451
Free fatty acids regulate insulin secretion	R-HSA-400451	activated	19	Metabolism	0.6	0.909091	0.833333	0.780808	R-HSA-1430728	R-HSA-163685	R-HSA-422356
Cytosolic iron-sulfur cluster assembly	R-HSA-2564830	activated	21	Metabolism	0.6	1	0.666667	0.755556	R-HSA-1430728
Adrenaline,noradrenaline inhibits insulin secretion	R-HSA-400042	activated	18	Metabolism	0.6	0.636364	0.833333	0.689899	R-HSA-1430728	R-HSA-163685	R-HSA-422356
The citric acid (TCA) cycle and respiratory electron transport	R-HSA-1428517	activated	20	Metabolism	0.733333	0.636364	0.666667	0.678788	R-HSA-1430728
UCH proteinases	R-HSA-5689603	activated	87	Metabolism of proteins	0.666667	1	0.666667	0.777778	R-HSA-392499	R-HSA-597592	R-HSA-5688426
Extra-nuclear estrogen signaling	R-HSA-9009391	inhibited	35	Signal Transduction	0.533333	0.636364	0.666667	0.612121	R-HSA-162582	R-HSA-9006931	R-HSA-8939211
PERK regulates gene expression	R-HSA-381042	activated	127	Metabolism of proteins	0.6	1	0.666667	0.755556	R-HSA-8953897	R-HSA-2262752	R-HSA-381119
Insulin processing	R-HSA-264876	activated	86	Metabolism of proteins	0.666667	0.909091	0.666667	0.747475	R-HSA-392499	R-HSA-2980736
Neddylation	R-HSA-8951664	activated	90	Metabolism of proteins	0.733333	0.636364	0.833333	0.734343	R-HSA-392499	R-HSA-597592
Protein ubiquitination	R-HSA-8852135	activated	89	Metabolism of proteins	0.533333	0.909091	0.666667	0.70303	R-HSA-392499	R-HSA-597592
E3 ubiquitin ligases ubiquitinate target proteins	R-HSA-8866654	activated	88	Metabolism of proteins	0.6	0.818182	0.666667	0.694949	R-HSA-392499	R-HSA-597592	R-HSA-8852135
Mitochondrial translation initiation	R-HSA-5368286	activated	91	Metabolism of proteins	0.533333	0.818182	0.666667	0.672727	R-HSA-392499	R-HSA-72766	R-HSA-5368287
Mitochondrial translation elongation	R-HSA-5389840	activated	92	Metabolism of proteins	0.533333	0.818182	0.666667	0.672727	R-HSA-392499	R-HSA-72766	R-HSA-5368287
Mitochondrial translation termination	R-HSA-5419276	activated	93	Metabolism of proteins	0.533333	0.818182	0.666667	0.672727	R-HSA-392499	R-HSA-72766	R-HSA-5368287
Mitochondrial translation	R-HSA-5368287	activated	94	Metabolism of proteins	0.533333	0.818182	0.666667	0.672727	R-HSA-392499	R-HSA-72766
Cargo concentration in the ER	R-HSA-5694530	activated	100	Metabolism of proteins, Vesicle-mediated transport	0.6	0.909091	0.666667	0.725253	R-HSA-5653656	R-HSA-199991	R-HSA-199977
MET activates PTK2 signaling	R-HSA-8874081	inhibited	46	Signal Transduction	0.666667	0.545455	0.666667	0.626263	R-HSA-162582	R-HSA-9006934	R-HSA-6806834	R-HSA-8875878
Signaling by WNT	R-HSA-195721	inhibited	49	Signal Transduction	0.8	0.727273	0.666667	0.731313	R-HSA-162582
rRNA processing	R-HSA-72312	activated	123	Metabolism of RNA	0.6	0.545455	0.666667	0.60404	R-HSA-8953854
Activation of kainate receptors upon glutamate binding	R-HSA-451326	activated	9	Neuronal System	0.533333	0.727273	0.833333	0.69798	R-HSA-112316	R-HSA-112315	R-HSA-112314
GABA B receptor activation	R-HSA-977444	activated	8	Neuronal System	0.6	0.636364	0.666667	0.634343	R-HSA-112316	R-HSA-112315	R-HSA-112314	R-HSA-977443
Transcriptional activation of mitochondrial biogenesis	R-HSA-2151201	activated	83	Organelle biogenesis and maintenance	0.533333	0.636364	0.833333	0.667677	R-HSA-1852241	R-HSA-1592230
Mitochondrial biogenesis	R-HSA-1592230	activated	85	Organelle biogenesis and maintenance	0.533333	0.636364	0.833333	0.667677	R-HSA-1852241
Apoptotic execution phase	R-HSA-75153	activated	99	Programmed Cell Death	0.8	1	0.833333	0.877778	R-HSA-5357801	R-HSA-109581
Apoptotic cleavage of cellular proteins	R-HSA-111465	activated	98	Programmed Cell Death	0.733333	0.909091	0.833333	0.825253	R-HSA-5357801	R-HSA-109581	R-HSA-75153
Mitochondrial protein import	R-HSA-1268020	activated	129	Protein localization	0.733333	0.636364	0.666667	0.678788	R-HSA-9609507
RHO GTPases Activate Formins	R-HSA-5663220	activated	48	Signal Transduction	0.666667	1	1	0.888889	R-HSA-162582	R-HSA-9716542	R-HSA-194315	R-HSA-195258
p38MAPK events	R-HSA-171007	activated	37	Signal Transduction	0.8	1	0.666667	0.822222	R-HSA-162582	R-HSA-9006934	R-HSA-166520	R-HSA-187037	R-HSA-187687	R-HSA-167044
Signalling to RAS	R-HSA-167044	activated	38	Signal Transduction	0.8	1	0.666667	0.822222	R-HSA-162582	R-HSA-9006934	R-HSA-166520	R-HSA-187037	R-HSA-187687
Gastrin-CREB signalling pathway via PKC and MAPK	R-HSA-881907	activated	29	Signal Transduction	0.733333	1	0.666667	0.8	R-HSA-162582	R-HSA-372790	R-HSA-388396	R-HSA-416476
Activated NTRK2 signals through RAS	R-HSA-9026519	activated	42	Signal Transduction	0.733333	1	0.666667	0.8	R-HSA-162582	R-HSA-9006934	R-HSA-166520	R-HSA-9006115
Activated NTRK2 signals through CDK5	R-HSA-9032845	activated	44	Signal Transduction	0.8	0.909091	0.666667	0.791919	R-HSA-162582	R-HSA-9006934	R-HSA-166520	R-HSA-9006115
Signaling by NTRK2 (TRKB)	R-HSA-9006115	activated	45	Signal Transduction	0.733333	0.909091	0.666667	0.769697	R-HSA-162582	R-HSA-9006934	R-HSA-166520
Signaling by Hedgehog	R-HSA-5358351	inhibited	50	Signal Transduction	0.8	0.818182	0.666667	0.761616	R-HSA-162582
TNFR1-induced NFkappaB signaling pathway	R-HSA-5357956	activated	33	Signal Transduction	0.6	1	0.666667	0.755556	R-HSA-162582	R-HSA-73887	R-HSA-75893
TNF signaling	R-HSA-75893	activated	34	Signal Transduction	0.6	1	0.666667	0.755556	R-HSA-162582	R-HSA-73887
Signalling to ERKs	R-HSA-187687	activated	41	Signal Transduction	0.6	1	0.666667	0.755556	R-HSA-162582	R-HSA-9006934	R-HSA-166520	R-HSA-187037
Signaling by SCF-KIT	R-HSA-1433557	activated	47	Signal Transduction	0.666667	0.909091	0.666667	0.747475	R-HSA-162582	R-HSA-9006934
NGF-independant TRKA activation	R-HSA-187024	activated	36	Signal Transduction	0.733333	0.818182	0.666667	0.739394	R-HSA-162582	R-HSA-9006934	R-HSA-166520	R-HSA-187037	R-HSA-187015
Activation of TRKA receptors	R-HSA-187015	activated	40	Signal Transduction	0.733333	0.818182	0.666667	0.739394	R-HSA-162582	R-HSA-9006934	R-HSA-166520	R-HSA-187037
Retrograde neurotrophin signalling	R-HSA-177504	activated	39	Signal Transduction	0.533333	1	0.666667	0.733333	R-HSA-162582	R-HSA-9006934	R-HSA-166520	R-HSA-187037
G beta:gamma signalling through PI3Kgamma	R-HSA-392451	activated	28	Signal Transduction	0.533333	0.818182	0.833333	0.728283	R-HSA-162582	R-HSA-372790	R-HSA-388396	R-HSA-397795
G-protein beta:gamma signalling	R-HSA-397795	activated	30	Signal Transduction	0.533333	0.818182	0.833333	0.728283	R-HSA-162582	R-HSA-372790	R-HSA-388396
Activated NTRK2 signals through FRS2 and FRS3	R-HSA-9028731	activated	43	Signal Transduction	0.666667	0.818182	0.666667	0.717172	R-HSA-162582	R-HSA-9006934	R-HSA-166520	R-HSA-9006115
G alpha (z) signalling events	R-HSA-418597	activated	31	Signal Transduction	0.6	0.818182	0.666667	0.694949	R-HSA-162582	R-HSA-372790	R-HSA-388396
trans-Golgi Network Vesicle Budding	R-HSA-199992	activated	106	Vesicle-mediated transport	0.733333	0.818182	0.833333	0.794949	R-HSA-5653656	R-HSA-199991
Golgi-to-ER retrograde transport	R-HSA-8856688	activated	104	Vesicle-mediated transport	0.6	1	0.666667	0.755556	R-HSA-5653656	R-HSA-199991	R-HSA-6811442
Lysosome Vesicle Biogenesis	R-HSA-432720	activated	101	Vesicle-mediated transport	0.6	0.818182	0.833333	0.750505	R-HSA-5653656	R-HSA-199991	R-HSA-199992
Translocation of SLC2A4 (GLUT4) to the plasma membrane	R-HSA-1445148	activated	105	Vesicle-mediated transport	0.733333	0.818182	0.666667	0.739394	R-HSA-5653656	R-HSA-199991
COPI-dependent Golgi-to-ER retrograde traffic	R-HSA-6811434	activated	102	Vesicle-mediated transport	0.533333	1	0.666667	0.733333	R-HSA-5653656	R-HSA-199991	R-HSA-6811442	R-HSA-8856688
Intra-Golgi traffic	R-HSA-6811438	activated	103	Vesicle-mediated transport	0.666667	0.818182	0.666667	0.717172	R-HSA-5653656	R-HSA-199991	R-HSA-6811442
Signaling by Nuclear Receptors	R-HSA-9006931	inhibited	51	Signal Transduction	0.6	0.818182	0.666667	0.694949	R-HSA-162582
The phototransduction cascade	R-HSA-2514856	inhibited	131	Signal Transduction	0.533333	0.545455	0.666667	0.581818	R-HSA-9709957	R-HSA-2187338

### Sheet: S2 Table
S2 Table. Expression profiles of IL5, PTAFR, and RNF19B in allergies-related bulk transcriptomics comparisons for target identification.
Name	Type	Platforms	Experimental design	# Case	# Control	Year	IL5		PTAFR		RNF19B
							logFC	p-value	logFC	p-value	logFC	p-value
Asthma
GSE89809	Microarray	GPL13158	Asthma vs Healthy	38	18	2016	0.08 ± 0.23	0.474	0.05 ± 0.20	0.599	0.19 ± 0.44	0.393
GSE64913	Microarray	GPL570	Asthma vs Healthy	22	37	2015	0.02 ± 0.12	0.771	0.28 ± 0.21	0.0107	0.24 ± 0.20	0.0224
GSE41861	Microarray	GPL570	Asthma vs Healthy	51	30	2012	0.09 ± 0.07	0.00749	0.20 ± 0.14	0.00497	0.15 ± 0.19	0.13
GSE63142	Microarray	GPL6480	Asthma vs Healthy	128	27	2014	-0.29 ± 0.75	0.455	-0.07 ± 0.37	0.729	-0.24 ± 0.35	0.172
GSE43696	Microarray	GPL6480	Asthma vs Healthy	88	20	2013	0.14 ± 0.83	0.749	0.18 ± 0.54	0.519	0.07 ± 0.44	0.766
GSE41649	Microarray	GPL96	Asthma vs Healthy	4	4	2012	0.05 ± 0.12	0.469	0.18 ± 0.15	0.0424	0.72 ± 0.66	0.065
GSE4302	Microarray	GPL570	Asthma vs Healthy	42	28	2006	0.03 ± 0.08	0.388	0.08 ± 0.10	0.137	0.19 ± 0.17	0.0303
GSE179156	Microarray	GPL570	Asthma vs Healthy	38	29	2021	0.05 ± 0.09	0.307	0.15 ± 0.15	0.0468	0.14 ± 0.21	0.181
GSE104468	Microarray	GPL21185	Asthma vs Healthy	12	12	2017	0.09 ± 0.38	0.662	-0.07 ± 0.57	0.806	0.50 ± 0.64	0.139
GSE109484	RNA-seq	GPL16791	Asthma vs Healthy	33	14	2018	-0.62 ± 0.59	0.0437	0.11 ± 0.23	0.348	0.13 ± 0.14	0.0748
GSE85567	RNA-seq	GPL11154	Asthma vs Healthy	57	28	2016	0.29 ± 0.48	0.242	0.16 ± 0.28	0.265	0.10 ± 0.13	0.137
GSE101720	RNA-seq	GPL18573	Asthma vs Healthy	14	18	2017	1.95E-3 ± 0.62	0.995	0.26 ± 0.33	0.128	0.20 ± 0.29	0.194
GSE106388	RNA-seq	GPL18573	Asthma vs Healthy	15	4	2017	0.41 ± 1.09	0.465	-0.14 ± 0.71	0.702	0.15 ± 0.28	0.31
GSE118761	RNA-seq	GPL11154	Asthma vs Healthy	21	29	2018	0.20 ± 1.05	0.713	-0.11 ± 0.33	0.514	-0.19 ± 0.25	0.151
GSE158752	RNA-seq	GPL18573	Asthma vs Healthy	25	17	2020	0.78 ± 0.69	0.0322	0.59 ± 0.36	0.00232	0.10 ± 0.21	0.369
Eczema
GSE133385	Microarray	GPL570	Eczema vs Healthy	30	30	2019	0.13 ± 0.09	0.00903	0.39 ± 0.23	0.00125	0.55 ± 0.21	4.8e-06
GSE58558	Microarray	GPL570	Eczema vs Healthy	18	17	2014	-0.02 ± 0.10	0.748	0.38 ± 0.36	0.0459	0.51 ± 0.37	0.0119
GSE59294	Microarray	GPL570	Eczema vs Healthy	16	7	2014	0.09 ± 0.18	0.336	0.20 ± 0.35	0.269	0.51 ± 0.45	0.0359
GSE133477	Microarray	GPL570	Eczema vs Healthy	79	40	2019	0.10 ± 0.08	0.0135	0.47 ± 0.14	1.41e-09	0.47 ± 0.12	3.21e-12
GSE157194	RNA-seq	GPL21290	Eczema vs Healthy	57	54	2020	0.38 ± 0.26	0.00529	0.52 ± 0.20	2.5e-06	0.36 ± 0.15	9.09e-06
GSE141571	RNA-seq	GPL20301	Eczema vs Healthy	39	41	2020	1.24 ± 0.72	0.0011	0.58 ± 0.29	0.000182	0.51 ± 0.22	1.38e-05
GSE121212	RNA-seq	GPL16791	Eczema vs Healthy	21	27	2019	1.78E-3 ± 0.58	0.995	0.53 ± 0.37	0.00803	0.46 ± 0.25	0.00079
GSE99802	Microarray	GPL570	Eczema vs Healthy	59	53	2018	0.08 ± 0.12	0.171	0.24 ± 0.20	0.0209	0.31 ± 0.13	9.62e-06
GSE130588	Microarray	GPL570	Eczema vs Healthy	51	42	2019	0.23 ± 0.14	0.00158	0.51 ± 0.20	2.27e-06	0.47 ± 0.17	2.84e-07
GSE140684	Microarray	GPL570	Eczema vs Healthy	31	21	2019	0.16 ± 0.15	0.0535	0.41 ± 0.26	0.00329	0.45 ± 0.25	0.00101
GSE137430	RNA-seq	GPL20301	Eczema vs Healthy	40	39	2020	0.46 ± 0.52	0.0862	0.78 ± 0.30	2.09e-06	0.43 ± 0.18	1.01e-05
Food allergy
GSE88796	Microarray	GPL10558	Food allergy vs Healthy	65	28	2016	0.19 ± 0.14	0.012	0.26 ± 0.24	0.0367	0.08 ± 0.20	0.399
GSE171660	Microarray	GPL13607	Food allergy vs Healthy	11	9	2021	0.28 ± 0.71	0.449	-0.02 ± 0.85	0.958	-0.66 ± 0.75	0.0987
GSE114065	RNA-seq	GPL20301	Food allergy vs Healthy	65	36	2018	0.04 ± 0.51	0.863	-0.08 ± 0.53	0.769	0.47 ± 0.18	1.19e-06
GSE196495	RNA-seq	GPL16791	Food allergy vs Healthy	19	6	2022	3.31 ± 2.94	0.0347	0.22 ± 1.42	0.762	1.03 ± 1.33	0.136
GSE189149	RNA-seq	GPL24676	Food allergy vs Healthy	30	18	2021	0.61 ± 0.87	0.178	0.02 ± 0.38	0.936	-0.30 ± 0.23	0.0132
GSE165316	RNA-seq	GPL24676	Food allergy vs Healthy	18	9	2021	NA	NA	0.08 ± 1.35	0.904	0.12 ± 0.49	0.63

### Sheet: S3 Table
S3 Table. Dysregulated pathways associated with IL5, PTAFR, and RNF19B in allergies-related comparisons.
Target	Indication	Main biological process	Pathway	Total gene count	#comparisons with iPANDA>0	#comparisons with iPANDA<0	sigUP (p < 0.05)	sigDOWN (p < 0.05)
RNF19B	Asthma	Immune System	Adaptive Immune System	846	4	11	0	0
RNF19B	Eczema	Immune System	Adaptive Immune System	846	11	0	7	0
RNF19B	Food allergy	Immune System	Adaptive Immune System	846	4	2	1	0
RNF19B	Asthma	Immune System	Antigen processing: Ubiquitination & Proteasome degradation	309	7	8	0	0
RNF19B	Eczema	Immune System	Antigen processing: Ubiquitination & Proteasome degradation	309	9	2	6	1
RNF19B	Food allergy	Immune System	Antigen processing: Ubiquitination & Proteasome degradation	309	4	2	1	0
RNF19B	Asthma	Immune System	Class I MHC mediated antigen processing & presentation	373	7	8	0	0
RNF19B	Eczema	Immune System	Class I MHC mediated antigen processing & presentation	373	9	2	6	1
RNF19B	Food allergy	Immune System	Class I MHC mediated antigen processing & presentation	373	4	2	1	0
IL5	Asthma	Immune System	Cytokine Signaling in Immune system	869	10	5	0	0
IL5	Eczema	Immune System	Cytokine Signaling in Immune system	869	11	0	9	0
IL5	Food allergy	Immune System	Cytokine Signaling in Immune system	869	2	4	1	0
PTAFR	Asthma	Immune System	Cytokine Signaling in Immune system	869	10	5	0	0
PTAFR	Eczema	Immune System	Cytokine Signaling in Immune system	869	11	0	9	0
PTAFR	Food allergy	Immune System	Cytokine Signaling in Immune system	869	2	4	1	0
PTAFR	Asthma	Signal Transduction	G alpha (q) signalling events	218	5	10	0	0
PTAFR	Eczema	Signal Transduction	G alpha (q) signalling events	218	11	0	7	0
PTAFR	Food allergy	Signal Transduction	G alpha (q) signalling events	218	5	1	1	0
PTAFR	Asthma	Signal Transduction	GPCR downstream signalling	1149	2	13	0	0
PTAFR	Eczema	Signal Transduction	GPCR downstream signalling	1149	6	5	5	2
PTAFR	Food allergy	Signal Transduction	GPCR downstream signalling	1149	4	2	1	0
PTAFR	Asthma	Signal Transduction	GPCR ligand binding	466	4	11	0	0
PTAFR	Eczema	Signal Transduction	GPCR ligand binding	466	9	2	7	0
PTAFR	Food allergy	Signal Transduction	GPCR ligand binding	466	4	2	1	0
PTAFR	Asthma	Immune System	Innate Immune System	1130	8	7	0	0
PTAFR	Eczema	Immune System	Innate Immune System	1130	11	0	8	0
PTAFR	Food allergy	Immune System	Innate Immune System	1130	4	2	1	0
PTAFR	Asthma	Immune System	Interferon gamma signaling	93	7	8	0	0
PTAFR	Eczema	Immune System	Interferon gamma signaling	93	10	1	9	0
PTAFR	Food allergy	Immune System	Interferon gamma signaling	93	5	1	1	0
PTAFR	Asthma	Immune System	Interferon Signaling	202	9	6	0	0
PTAFR	Eczema	Immune System	Interferon Signaling	202	11	0	9	0
PTAFR	Food allergy	Immune System	Interferon Signaling	202	4	2	2	0
IL5	Asthma	Immune System	Interleukin receptor SHC signaling	27	3	11	0	0
IL5	Eczema	Immune System	Interleukin receptor SHC signaling	27	11	0	9	0
IL5	Food allergy	Immune System	Interleukin receptor SHC signaling	27	3	3	1	0
PTAFR	Asthma	Immune System	Interleukin-10 signaling	45	9	6	0	0
PTAFR	Eczema	Immune System	Interleukin-10 signaling	45	11	0	9	0
PTAFR	Food allergy	Immune System	Interleukin-10 signaling	45	3	3	1	0
IL5	Asthma	Immune System	Interleukin-2 family signaling	44	5	9	0	0
IL5	Eczema	Immune System	Interleukin-2 family signaling	44	11	0	9	0
IL5	Food allergy	Immune System	Interleukin-2 family signaling	44	5	1	1	0
IL5	Asthma	Immune System	Interleukin-3, Interleukin-5 and GM-CSF signaling	48	5	9	0	0
IL5	Eczema	Immune System	Interleukin-3, Interleukin-5 and GM-CSF signaling	48	11	0	9	0
IL5	Food allergy	Immune System	Interleukin-3, Interleukin-5 and GM-CSF signaling	48	4	2	1	0
IL5	Asthma	Signal Transduction	MAPK family signaling cascades	323	8	7	2	0
IL5	Eczema	Signal Transduction	MAPK family signaling cascades	323	7	4	5	2
IL5	Food allergy	Signal Transduction	MAPK family signaling cascades	323	3	3	1	0
PTAFR	Asthma	Immune System	Neutrophil degranulation	478	8	7	0	0
PTAFR	Eczema	Immune System	Neutrophil degranulation	478	11	0	8	0
PTAFR	Food allergy	Immune System	Neutrophil degranulation	478	4	2	1	0
PTAFR	Asthma	Signal Transduction	Signaling by GPCR	1219	4	11	0	0
PTAFR	Eczema	Signal Transduction	Signaling by GPCR	1219	9	2	7	0
PTAFR	Food allergy	Signal Transduction	Signaling by GPCR	1219	3	3	1	0
IL5	Asthma	Immune System	Signaling by Interleukins	448	7	8	0	0
IL5	Eczema	Immune System	Signaling by Interleukins	448	11	0	9	0
IL5	Food allergy	Immune System	Signaling by Interleukins	448	3	3	1	0
PTAFR	Asthma	Immune System	Signaling by Interleukins	448	7	8	0	0
PTAFR	Eczema	Immune System	Signaling by Interleukins	448	11	0	9	0
PTAFR	Food allergy	Immune System	Signaling by Interleukins	448	3	3	1	0

### Sheet: S4 Table
S4 Table. Association between the expressions of IL5, PTAFR, and RNF19B and disease severity in asthma-related bulk transcriptomics comparisons.
Group1	Group2	p-value	Group1_mean	Group2_mean	Target	Dataset
Healthy control	Mild/moderate asthma	0.131599	0.00990588	0.013192	IL5	GSE158752
Healthy control	Severe asthma	0.0441367	0.00990588	0.019316	IL5	GSE158752
Mild/moderate asthma	Severe asthma	0.173457	0.013192	0.019316	IL5	GSE158752
Healthy control	Mild/moderate asthma	0.77967	1.10549	1.07262	PTAFR	GSE158752
Healthy control	Severe asthma	0.0131537	1.10549	1.76877	PTAFR	GSE158752
Mild/moderate asthma	Severe asthma	0.0078381	1.07262	1.76877	PTAFR	GSE158752
Healthy control	Mild/moderate asthma	0.545994	2.17837	2.12385	RNF19B	GSE158752
Healthy control	Severe asthma	0.175724	2.17837	2.43362	RNF19B	GSE158752
Mild/moderate asthma	Severe asthma	0.126024	2.12385	2.43362	RNF19B	GSE158752
Healthy control	Mild/moderate asthma	0.00480376	11.6365	12.3846	IL5	GSE41861
Healthy control	Severe asthma	0.191947	11.6365	13.4745	IL5	GSE41861
Mild/moderate asthma	Severe asthma	0.408215	12.3846	13.4745	IL5	GSE41861
Healthy control	Mild/moderate asthma	0.01862	82.7065	93.4645	PTAFR	GSE41861
Healthy control	Severe asthma	0.016095	82.7065	109.761	PTAFR	GSE41861
Mild/moderate asthma	Severe asthma	0.0898023	93.4645	109.761	PTAFR	GSE41861
Healthy control	Mild/moderate asthma	0.0668914	123.908	142.499	RNF19B	GSE41861
Healthy control	Severe asthma	0.248948	123.908	151.238	RNF19B	GSE41861
Mild/moderate asthma	Severe asthma	0.703901	142.499	151.238	RNF19B	GSE41861
